# Downregulation of *Yap1* During Limb Regeneration Results in Defective Bone Formation in Axolotl

**DOI:** 10.1101/2022.06.12.495807

**Authors:** Sadık Bay, Gürkan Öztürk, Nesrin Emekli, Turan Demircan

## Abstract

The Hippo pathway plays an imperative role in cellular processes such as differentiation, regeneration, cell migration, organ growth, apoptosis, and cell cycle. Transcription coregulator component of Hippo pathway, YAP1, promotes transcription of genes involved in cell proliferation, migration, differentiation, and suppressing apoptosis. However, its role in epimorphic regeneration has not been fully explored. The axolotl is a well-established model organism for developmental biology and regeneration studies. By exploiting its remarkable regenerative capacity, we investigated the role of *Yap1* in the early blastema stage of limb regeneration. Depleting *Yap1* using gene-specific morpholinos attenuated the competence of axolotl limb regeneration evident in bone formation defects. To explore the affected downstream pathways from *Yap1* down-regulation, the gene expression profile was examined by employing LC-MS/MS technology. Based on the generated data, we provided a new layer of evidence on the putative roles of increased protease inhibition and immune system activities and altered ECM composition in diminished bone formation capacity during axolotl limb regeneration upon *Yap1* deficiency. We believe that new insights into the roles of the Hippo pathway in complex structure regeneration were granted in this study.
