## Supplementary material for "Downregulation of *Yap1* During Limb Regeneration Results in Defective Bone Formation in Axolotl": blastema at 16dpa resulted in 903 identified 359 and differentially expressed (DE) proteins (Table S2)

### Sheet: Sayfa1
TableS1. Primer sets used in this study
Gene	Primer	Sequence
EIFA1	Forward	CGCGAGTTCTAATAGGTTCTGATATT
	Reverse	ATGCAATTACTTTAGCGAGTACCAC
YAP1	Forward	TCAAAATCCGGTCTCCTCAC
	Reverse	TGTCCGTGCTTTCCTCTCTT
IDH1	Forward	AGCTATGACTTGGGCATGGA
	Reverse	CCTCCATCCTCTTCTCGTCC
APOA4	Forward	CCATAACAGGGTCTCAGGCA
	Reverse	TTCCGACTCCTGCATCTGTT
PRDX2	Forward	GAATCTCGTTGCAGCTTCCT
	Reverse	CGAGTGCGTACCTGGTCA
C3	Forward	CCAATGTTCTACGCGTGGAG
	Reverse	CCCTGCAGATCTCCTTGGAT
KNG1	Forward	AGTCCACGTCTCCCTCAATG
	Reverse	CTGGAGCTCTTCACTGTTGC
MYL4	Forward	CATCACCATCGAGTACACGC
	Reverse	CCACATTGGCCATAGGTGATC
TNNI1	Forward	ACCCTGAAGATGAAGGTGCT
	Reverse	CCTTGTGTTTGGAGCCCA
MYBPC3	Forward	TGAAGGAATTCAAGATGCCCA
	Reverse	CACCTGGTGCAGCAGTATTG
TPM2	Forward	TTGCAATCCCATCCTCTCCC
	Reverse	TGGGAGTACTTTTCAGCCTGA
LDB3	Forward	GCAAAGCAGCTCAGTCCAAT
	Reverse	CTGAGGTTGTAGCTTGCAGAC
BMP2	Forward	GCAGCTTCCACCATGAAGAAGT
	Reverse	CCAGAGGTCTCCGTGACCAG
BMP7	Forward	CCCGAGATTGTACCGTGGAT
	Reverse	TTATCTGGGCTGCCGAAGAG
SOX9	Forward	GCTTGTGCTCTGCACTACAGCTT
	Reverse	AGAGGTCAGTGTTCGGTTCTGAG
SOX6	Forward	GCCCAGTAACACACGTCAAG
	Reverse	AGAGGTTCTGTGCTGGAGAC
TGFB1	Forward	CCTACGAGACACCAGAGGAC
	Reverse	TTCGGTGGTCACAGTTACGA
SMAD3	Forward	CCTATAGTGAAGCGGCTCCT
	Reverse	ACTCCACTTCTCTTCCTGCC
SMAD7	Forward	GCAAGGCGGCCAAGATCG
	Reverse	CTCCTTCAGCCTCTTCAGC
RUNX2	Forward	TCTGAAGCACCTGAGAGACG
	Reverse	ACTCCACAACACCCCTTTCA
